# Accurate prediction of cohesin-mediated 3D genome organization from 2D chromatin features

**DOI:** 10.1101/2022.11.23.517572

**Authors:** Ahmed Abbas, Khyati Chandratre, Yunpeng Gao, Jiapei Yuan, Michael Q. Zhang, Ram S. Mani

## Abstract

The three-dimensional (3D) genome organization influences diverse nuclear processes. Chromatin interaction analysis by paired-end tag sequencing (ChIA-PET) and Hi-C are powerful methods to study the 3D genome organization. However, ChIA-PET and Hi-C experiments are expensive, time-consuming, require tens to hundreds of millions of cells, and are challenging to optimize and analyze. Predicting ChIA-PET/Hi-C data using cheaper ChIP-Seq data and other easily obtainable features could be a useful alternative. It is well-established that the cohesin protein complex is a key determinant of 3D genome organization. Here we present Chromatin Interaction Predictor (ChIPr), a suite of regression models based on deep neural networks (DNN), random forest, and gradient boosting, respectively, to predict cohesin-mediated chromatin interaction strength between any two loci in the genome. Comprehensive tests on four cell lines show that the predictions of ChIPr correlate well with the original ChIA-PET data at the peak-level resolution and bin sizes of 25 and 5 Kbp. In addition, ChIPr can accurately capture most of the cell-type-dependent loops identified by ChIA-PET and Hi-C data. Rigorous feature testing indicated that genomic distance and RAD21 (a cohesin component) ChIP-Seq signals are the most important inputs for ChIPr in determining chromatin interaction strength. The standard ChIPr model requires three experimental inputs: ChIP-Seq signals for RAD21, H3K27ac (enhancer/active chromatin mark) and H3K27me3 (inactive chromatin mark). The minimal ChIPr model performs comparably and requires a single experimental input: ChIP-Seq signals for RAD21. Integrative analysis revealed novel insights into the role of CTCF motif, its orientation, and CTCF binding on the prevalence and strength of cohesin-mediated chromatin interactions. These studies outline the general features of genome folding and open new avenues to analyze spatial genome organization in specimens with limited cell numbers.
