## Supplemental Table 1 for "Accurate prediction of cohesin-mediated 3D genome organization from 2D chromatin features"

### Sheet: Sheet1
Number of neurons in hidden layers	Batch size	Output activation	Dropout rate	Validation mse	Pearson correlation on test data and p-value	Spearman correlation on test data and p-value
128	32	relu	0.2	24.5374	(0.5052187517142726,0.0)	SpearmanrResult(correlation=0.49696293571353045,pvalue=0.0)
128128	32	relu	0.2	23.5336	(0.5488532433040653,0.0)	SpearmanrResult(correlation=0.5453653464595409,pvalue=0.0)
128128128	32	relu	0.2	23.1248	(0.5673168977679898,0.0)	SpearmanrResult(correlation=0.5491927475860965,pvalue=0.0)
128	32	relu	0.3	24.4543	(0.5087103913168594,0.0)	SpearmanrResult(correlation=0.5055949507765929,pvalue=0.0)
128128	32	relu	0.3	24.0394	(0.5341972752041092,0.0)	SpearmanrResult(correlation=0.539594317509272,pvalue=0.0)
128128128	32	relu	0.3	23.1958	(0.5605879104282026,0.0)	SpearmanrResult(correlation=0.5478169866641646,pvalue=0.0)
128	32	relu	0.4	24.4423	(0.5093831397764212,0.0)	SpearmanrResult(correlation=0.4717804567507117,pvalue=0.0)
128128	32	relu	0.4	23.6533	(0.5469296678117846,0.0)	SpearmanrResult(correlation=0.5425842628156005,pvalue=0.0)
128128128	32	relu	0.4	23.1845	(0.5599654704848002,0.0)	SpearmanrResult(correlation=0.5459930967190965,pvalue=0.0)
128	32	linear	0.2	24.5081	(0.48968069785670376,0.0)	SpearmanrResult(correlation=0.5195994722100074,pvalue=0.0)
128128	32	linear	0.2	23.4558	(0.553832181670945,0.0)	SpearmanrResult(correlation=0.5487678701232038,pvalue=0.0)
128128128	32	linear	0.2	23.1507	(0.5616274041827687,0.0)	SpearmanrResult(correlation=0.5497240700186118,pvalue=0.0)
128	32	linear	0.3	24.6704	(0.491906872765698,0.0)	SpearmanrResult(correlation=0.5160273216568072,pvalue=0.0)
128128	32	linear	0.3	23.7013	(0.5457248787595584,0.0)	SpearmanrResult(correlation=0.5461463126571648,pvalue=0.0)
128128128	32	linear	0.3	23.2148	(0.5643455663960077,0.0)	SpearmanrResult(correlation=0.5477497062333762,pvalue=0.0)
128	32	linear	0.4	24.744	(0.4939972953991873,0.0)	SpearmanrResult(correlation=0.5156682598213272,pvalue=0.0)
128128	32	linear	0.4	23.7091	(0.5386528338355999,0.0)	SpearmanrResult(correlation=0.5447431020909129,pvalue=0.0)
128128128	32	linear	0.4	23.2454	(0.5615648914063172,0.0)	SpearmanrResult(correlation=0.5458798840379617,pvalue=0.0)
128	64	relu	0.2	24.3133	(0.5114363475459112,0.0)	SpearmanrResult(correlation=0.49977853187229665,pvalue=0.0)
128128	64	relu	0.2	23.4891	(0.5500506531781976,0.0)	SpearmanrResult(correlation=0.5469175180328433,pvalue=0.0)
128128128	64	relu	0.2	23.5088	(0.551114017381268,0.0)	SpearmanrResult(correlation=0.5494973892267774,pvalue=0.0)
128	64	relu	0.3	24.3827	(0.5125333765652317,0.0)	SpearmanrResult(correlation=0.4930855580980052,pvalue=0.0)
128128	64	relu	0.3	23.6039	(0.5465032869450441,0.0)	SpearmanrResult(correlation=0.5464193355484588,pvalue=0.0)
128128128	64	relu	0.3	23.3073	(0.5574259807599844,0.0)	SpearmanrResult(correlation=0.5486216202129746,pvalue=0.0)
128	64	relu	0.4	24.398	(0.5116996571719443,0.0)	SpearmanrResult(correlation=0.49196364719230506,pvalue=0.0)
128128	64	relu	0.4	23.7911	(0.5417927933938227,0.0)	SpearmanrResult(correlation=0.5376972469099922,pvalue=0.0)
128128128	64	relu	0.4	23.1832	(0.5586113672517473,0.0)	SpearmanrResult(correlation=0.5472658694436588,pvalue=0.0)
128	64	linear	0.2	24.6261	(0.5032251603229997,0.0)	SpearmanrResult(correlation=0.5241703312654752,pvalue=0.0)
128128	64	linear	0.2	23.6691	(0.5454960398616246,0.0)	SpearmanrResult(correlation=0.5475848765267084,pvalue=0.0)
128128128	64	linear	0.2	23.4019	(0.5536083045091456,0.0)	SpearmanrResult(correlation=0.5476543416301319,pvalue=0.0)
128	64	linear	0.3	24.932	(0.4810970720737403,0.0)	SpearmanrResult(correlation=0.5292524546298074,pvalue=0.0)
128128	64	linear	0.3	23.6212	(0.5470735533875433,0.0)	SpearmanrResult(correlation=0.5481898894711388,pvalue=0.0)
128128128	64	linear	0.3	23.4125	(0.5557784928450522,0.0)	SpearmanrResult(correlation=0.5437569844908178,pvalue=0.0)
128	64	linear	0.4	24.8307	(0.4905587924413361,0.0)	SpearmanrResult(correlation=0.514897055941208,pvalue=0.0)
128128	64	linear	0.4	23.6533	(0.544538911341854,0.0)	SpearmanrResult(correlation=0.5467150367076274,pvalue=0.0)
128128128	64	linear	0.4	23.3736	(0.5545514607179397,0.0)	SpearmanrResult(correlation=0.5450844065008961,pvalue=0.0)
128	128	relu	0.2	24.2112	(0.5160180713866529,0.0)	SpearmanrResult(correlation=0.49932427006834507,pvalue=0.0)
128128	128	relu	0.2	23.578	(0.547035905402924,0.0)	SpearmanrResult(correlation=0.5490355519848588,pvalue=0.0)
128128128	128	relu	0.2	23.531	(0.5517528440460281,0.0)	SpearmanrResult(correlation=0.5480266043240996,pvalue=0.0)
128	128	relu	0.3	24.5103	(0.5062382668612713,0.0)	SpearmanrResult(correlation=0.4834019295453073,pvalue=0.0)
128128	128	relu	0.3	24.6952	(0.5197576270794234,0.0)	SpearmanrResult(correlation=0.5373886843176227,pvalue=0.0)
128128128	128	relu	0.3	23.404	(0.5591333317662665,0.0)	SpearmanrResult(correlation=0.5477950379979208,pvalue=0.0)
128	128	relu	0.4	24.7352	(0.4994240592039187,0.0)	SpearmanrResult(correlation=0.49575557112138546,pvalue=0.0)
128128	128	relu	0.4	24.3109	(0.5314761496992607,0.0)	SpearmanrResult(correlation=0.5353015402813908,pvalue=0.0)
128128128	128	relu	0.4	23.3577	(0.5587035121128304,0.0)	SpearmanrResult(correlation=0.5470613154800419,pvalue=0.0)
128	128	linear	0.2	24.7095	(0.49410371359563443,0.0)	SpearmanrResult(correlation=0.5216920403435713,pvalue=0.0)
128128	128	linear	0.2	23.6938	(0.5449416209861239,0.0)	SpearmanrResult(correlation=0.547910782428913,pvalue=0.0)
128128128	128	linear	0.2	23.6275	(0.5462067256282637,0.0)	SpearmanrResult(correlation=0.5465517170465044,pvalue=0.0)
128	128	linear	0.3	24.867	(0.46928561548867836,0.0)	SpearmanrResult(correlation=0.5242694847470177,pvalue=0.0)
128128	128	linear	0.3	23.6547	(0.5471739214971478,0.0)	SpearmanrResult(correlation=0.5469892282688616,pvalue=0.0)
128128128	128	linear	0.3	23.557	(0.5525976283706914,0.0)	SpearmanrResult(correlation=0.5479366624772868,pvalue=0.0)
128	128	linear	0.4	25.041	(0.4683591212546382,0.0)	SpearmanrResult(correlation=0.5316694802753336,pvalue=0.0)
128128	128	linear	0.4	23.7873	(0.5413183215264166,0.0)	SpearmanrResult(correlation=0.5453270462097001,pvalue=0.0)
128128128	128	linear	0.4	23.7167	(0.549398525319768,0.0)	SpearmanrResult(correlation=0.5460582446479797,pvalue=0.0)
256	32	relu	0.2	24.1631	(0.5206727593452043,0.0)	SpearmanrResult(correlation=0.4915265808028856,pvalue=0.0)
256256	32	relu	0.2	23.4674	(0.5467057618291501,0.0)	SpearmanrResult(correlation=0.5471388661219109,pvalue=0.0)
256256256	32	relu	0.2	23.3776	(0.5601583555816382,0.0)	SpearmanrResult(correlation=0.5504978874927381,pvalue=0.0)
256	32	relu	0.3	24.1804	(0.5114356162114616,0.0)	SpearmanrResult(correlation=0.5103192360992445,pvalue=0.0)
256256	32	relu	0.3	23.5368	(0.5532753786500174,0.0)	SpearmanrResult(correlation=0.5451212731888083,pvalue=0.0)
256256256	32	relu	0.3	23.4029	(0.5512240533489928,0.0)	SpearmanrResult(correlation=0.5491520346142167,pvalue=0.0)
256	32	relu	0.4	24.4051	(0.5124664051781245,0.0)	SpearmanrResult(correlation=0.4879263829098348,pvalue=0.0)
256256	32	relu	0.4	23.5915	(0.5452408534583647,0.0)	SpearmanrResult(correlation=0.5456088069534695,pvalue=0.0)
256256256	32	relu	0.4	23.2702	(0.564822042114205,0.0)	SpearmanrResult(correlation=0.5472222543227351,pvalue=0.0)
256	32	linear	0.2	24.648	(0.5015772903394554,0.0)	SpearmanrResult(correlation=0.5203923147162196,pvalue=0.0)
256256	32	linear	0.2	23.5217	(0.5524510873413678,0.0)	SpearmanrResult(correlation=0.5484718629171208,pvalue=0.0)
256256256	32	linear	0.2	23.3048	(0.5618661506391965,0.0)	SpearmanrResult(correlation=0.5507415068276797,pvalue=0.0)
256	32	linear	0.3	24.5192	(0.5025724856724525,0.0)	SpearmanrResult(correlation=0.5212354425448333,pvalue=0.0)
256256	32	linear	0.3	23.738	(0.545391967083284,0.0)	SpearmanrResult(correlation=0.5473327477393667,pvalue=0.0)
256256256	32	linear	0.3	23.2436	(0.5623188006060089,0.0)	SpearmanrResult(correlation=0.5498594201919139,pvalue=0.0)
256	32	linear	0.4	24.6479	(0.49533831480521195,0.0)	SpearmanrResult(correlation=0.5222808945320764,pvalue=0.0)
256256	32	linear	0.4	23.9391	(0.5398522080455683,0.0)	SpearmanrResult(correlation=0.5438272876707656,pvalue=0.0)
256256256	32	linear	0.4	23.2335	(0.5621229866103195,0.0)	SpearmanrResult(correlation=0.5477086417739874,pvalue=0.0)
256	64	relu	0.2	24.2041	(0.5063590698824519,0.0)	SpearmanrResult(correlation=0.5054559472646996,pvalue=0.0)
256256	64	relu	0.2	23.6879	(0.5486116923921757,0.0)	SpearmanrResult(correlation=0.5480905457632097,pvalue=0.0)
256256256	64	relu	0.2	23.5274	(0.5564786201779779,0.0)	SpearmanrResult(correlation=0.5473180208307252,pvalue=0.0)
256	64	relu	0.3	24.209	(0.5175110481583477,0.0)	SpearmanrResult(correlation=0.5033234454455554,pvalue=0.0)
256256	64	relu	0.3	23.5901	(0.5470781522124991,0.0)	SpearmanrResult(correlation=0.5491344244820323,pvalue=0.0)
256256256	64	relu	0.3	23.5379	(0.5606538137575204,0.0)	SpearmanrResult(correlation=0.5479639852149417,pvalue=0.0)
256	64	relu	0.4	24.2875	(0.515574061706464,0.0)	SpearmanrResult(correlation=0.49368078339943927,pvalue=0.0)
256256	64	relu	0.4	23.6083	(0.5455857764589213,0.0)	SpearmanrResult(correlation=0.5461963709496347,pvalue=0.0)
256256256	64	relu	0.4	23.3457	(0.560837046285702,0.0)	SpearmanrResult(correlation=0.5494674296982378,pvalue=0.0)
256	64	linear	0.2	24.5614	(0.5016436077866275,0.0)	SpearmanrResult(correlation=0.5283698836420577,pvalue=0.0)
256256	64	linear	0.2	23.7158	(0.549545550287352,0.0)	SpearmanrResult(correlation=0.5482761659925088,pvalue=0.0)
256256256	64	linear	0.2	23.4787	(0.5599822408117023,0.0)	SpearmanrResult(correlation=0.5466140672438187,pvalue=0.0)
256	64	linear	0.3	24.6006	(0.5062302864110738,0.0)	SpearmanrResult(correlation=0.5268020072064656,pvalue=0.0)
256256	64	linear	0.3	23.6501	(0.5483814702416698,0.0)	SpearmanrResult(correlation=0.5478343980856768,pvalue=0.0)
256256256	64	linear	0.3	23.3134	(0.5620111523535898,0.0)	SpearmanrResult(correlation=0.5494767483749977,pvalue=0.0)
256	64	linear	0.4	24.6535	(0.4873624745251707,0.0)	SpearmanrResult(correlation=0.5111305873845171,pvalue=0.0)
256256	64	linear	0.4	23.6232	(0.5517706748449891,0.0)	SpearmanrResult(correlation=0.5471689144860608,pvalue=0.0)
256256256	64	linear	0.4	23.4084	(0.5586422077377178,0.0)	SpearmanrResult(correlation=0.547962531304748,pvalue=0.0)
256	128	relu	0.2	24.1744	(0.5196286837964939,0.0)	SpearmanrResult(correlation=0.4972218216187351,pvalue=0.0)
256256	128	relu	0.2	23.701	(0.5489831072701051,0.0)	SpearmanrResult(correlation=0.5485501192348671,pvalue=0.0)
256256256	128	relu	0.2	23.6061	(0.5581717612631274,0.0)	SpearmanrResult(correlation=0.5500370316439936,pvalue=0.0)
256	128	relu	0.3	24.3424	(0.5119551024772961,0.0)	SpearmanrResult(correlation=0.5065093096185045,pvalue=0.0)
256256	128	relu	0.3	23.6255	(0.5486884804594702,0.0)	SpearmanrResult(correlation=0.5469479618172013,pvalue=0.0)
256256256	128	relu	0.3	23.5925	(0.5543464605521486,0.0)	SpearmanrResult(correlation=0.5483637588165698,pvalue=0.0)
256	128	relu	0.4	24.3157	(0.5128691768532501,0.0)	SpearmanrResult(correlation=0.49405830269614215,pvalue=0.0)
256256	128	relu	0.4	23.666	(0.5500569417141593,0.0)	SpearmanrResult(correlation=0.5465314063149188,pvalue=0.0)
256256256	128	relu	0.4	23.5305	(0.5575088415481465,0.0)	SpearmanrResult(correlation=0.5477848926679924,pvalue=0.0)
256	128	linear	0.2	24.7679	(0.49662406403191334,0.0)	SpearmanrResult(correlation=0.5237737352083385,pvalue=0.0)
256256	128	linear	0.2	23.7398	(0.5460122555255322,0.0)	SpearmanrResult(correlation=0.5481316898593683,pvalue=0.0)
256256256	128	linear	0.2	23.6147	(0.5567898539373667,0.0)	SpearmanrResult(correlation=0.5489763534431071,pvalue=0.0)
256	128	linear	0.3	24.846	(0.49201233177420034,0.0)	SpearmanrResult(correlation=0.5241193777300224,pvalue=0.0)
256256	128	linear	0.3	23.7034	(0.5437172951203983,0.0)	SpearmanrResult(correlation=0.547117652849435,pvalue=0.0)
256256256	128	linear	0.3	23.5112	(0.5570263958185911,0.0)	SpearmanrResult(correlation=0.5482690338684926,pvalue=0.0)
256	128	linear	0.4	24.9293	(0.48582891454326,0.0)	SpearmanrResult(correlation=0.5292579187852388,pvalue=0.0)
256256	128	linear	0.4	24.3792	(0.5315600048396464,0.0)	SpearmanrResult(correlation=0.5431350359995235,pvalue=0.0)
256256256	128	linear	0.4	23.654	(0.553987277775777,0.0)	SpearmanrResult(correlation=0.5475686565144423,pvalue=0.0)
256	32	relu	0.2	24.166	(0.5126664014614921,0.0)	SpearmanrResult(correlation=0.5168548327950299,pvalue=0.0)
256128	32	relu	0.2	25.2859	(0.5155001703989237,0.0)	SpearmanrResult(correlation=0.5373126666976165,pvalue=0.0)
256,128,64	32	relu	0.2	23.2455	(0.562114581326951,0.0)	SpearmanrResult(correlation=0.5491575200147928,pvalue=0.0)
256	32	relu	0.3	24.2907	(0.5158223420708055,0.0)	SpearmanrResult(correlation=0.5049578837366181,pvalue=0.0)
256128	32	relu	0.3	23.4948	(0.5540774148557456,0.0)	SpearmanrResult(correlation=0.5454722114887092,pvalue=0.0)
256,128,64	32	relu	0.3	23.3258	(0.5605285690431903,0.0)	SpearmanrResult(correlation=0.548964470056365,pvalue=0.0)
256	32	relu	0.4	24.3854	(0.5129869726557443,0.0)	SpearmanrResult(correlation=0.5019385516661339,pvalue=0.0)
256128	32	relu	0.4	23.606	(0.5489501995993967,0.0)	SpearmanrResult(correlation=0.5455785089690133,pvalue=0.0)
256,128,64	32	relu	0.4	23.443	(0.5554476171381434,0.0)	SpearmanrResult(correlation=0.5483538963464596,pvalue=0.0)
256	32	linear	0.2	24.4705	(0.4926291401256806,0.0)	SpearmanrResult(correlation=0.5202303809544525,pvalue=0.0)
256128	32	linear	0.2	23.5818	(0.551032380120944,0.0)	SpearmanrResult(correlation=0.5465202357992831,pvalue=0.0)
256,128,64	32	linear	0.2	23.2718	(0.5588970504788017,0.0)	SpearmanrResult(correlation=0.5475979246060091,pvalue=0.0)
256	32	linear	0.3	24.5749	(0.4759460629325221,0.0)	SpearmanrResult(correlation=0.5066869737616584,pvalue=0.0)
256128	32	linear	0.3	23.5777	(0.5505008000890422,0.0)	SpearmanrResult(correlation=0.5458718956455794,pvalue=0.0)
256,128,64	32	linear	0.3	23.1418	(0.5647210778545148,0.0)	SpearmanrResult(correlation=0.5453680585211897,pvalue=0.0)
256	32	linear	0.4	24.6486	(0.49730372882813656,0.0)	SpearmanrResult(correlation=0.5227820719174481,pvalue=0.0)
256128	32	linear	0.4	23.7167	(0.5406551665226648,0.0)	SpearmanrResult(correlation=0.5429639083277784,pvalue=0.0)
256,128,64	32	linear	0.4	23.1927	(0.5625715043980437,0.0)	SpearmanrResult(correlation=0.547891084781583,pvalue=0.0)
256	64	relu	0.2	24.1057	(0.5203113880154365,0.0)	SpearmanrResult(correlation=0.5101438161465768,pvalue=0.0)
256128	64	relu	0.2	23.5871	(0.5522778033828519,0.0)	SpearmanrResult(correlation=0.5481945283740086,pvalue=0.0)
256,128,64	64	relu	0.2	23.3752	(0.5597038503564369,0.0)	SpearmanrResult(correlation=0.5480869322926578,pvalue=0.0)
256	64	relu	0.3	24.2072	(0.5159281135138064,0.0)	SpearmanrResult(correlation=0.503948416933723,pvalue=0.0)
256128	64	relu	0.3	23.5325	(0.5518932604943357,0.0)	SpearmanrResult(correlation=0.5463082597905388,pvalue=0.0)
256,128,64	64	relu	0.3	23.342	(0.5607474219765111,0.0)	SpearmanrResult(correlation=0.5478897865555955,pvalue=0.0)
256	64	relu	0.4	24.3667	(0.5136771243392162,0.0)	SpearmanrResult(correlation=0.49740068396484816,pvalue=0.0)
256128	64	relu	0.4	23.643	(0.5492947287665171,0.0)	SpearmanrResult(correlation=0.5404765854809847,pvalue=0.0)
256,128,64	64	relu	0.4	23.5435	(0.5554342585330547,0.0)	SpearmanrResult(correlation=0.5481367552875351,pvalue=0.0)
256	64	linear	0.2	24.5362	(0.5035164751436265,0.0)	SpearmanrResult(correlation=0.516357332256267,pvalue=0.0)
256128	64	linear	0.2	23.7091	(0.5414128427930411,0.0)	SpearmanrResult(correlation=0.5476460501079339,pvalue=0.0)
256,128,64	64	linear	0.2	23.4416	(0.5544298035602959,0.0)	SpearmanrResult(correlation=0.5496125001215826,pvalue=0.0)
256	64	linear	0.3	24.5835	(0.49725269925789384,0.0)	SpearmanrResult(correlation=0.5285482716974261,pvalue=0.0)
256128	64	linear	0.3	23.6674	(0.5402186964479576,0.0)	SpearmanrResult(correlation=0.5469677421236618,pvalue=0.0)
256,128,64	64	linear	0.3	23.2796	(0.5584998652243995,0.0)	SpearmanrResult(correlation=0.5490289025412178,pvalue=0.0)
256	64	linear	0.4	24.6786	(0.4919856623305191,0.0)	SpearmanrResult(correlation=0.5294802410012808,pvalue=0.0)
256128	64	linear	0.4	23.6784	(0.545617812790881,0.0)	SpearmanrResult(correlation=0.5464796435711061,pvalue=0.0)
256,128,64	64	linear	0.4	23.3935	(0.5592790924856175,0.0)	SpearmanrResult(correlation=0.5454571681297248,pvalue=0.0)
256	128	relu	0.2	24.2605	(0.515188459896648,0.0)	SpearmanrResult(correlation=0.5023332474031164,pvalue=0.0)
256128	128	relu	0.2	23.784	(0.5421571089779086,0.0)	SpearmanrResult(correlation=0.5470075350737336,pvalue=0.0)
256,128,64	128	relu	0.2	23.5056	(0.5525933108090384,0.0)	SpearmanrResult(correlation=0.5504956970825583,pvalue=0.0)
256	128	relu	0.3	24.1773	(0.5180121900610252,0.0)	SpearmanrResult(correlation=0.5015119693004073,pvalue=0.0)
256128	128	relu	0.3	23.7079	(0.5461644361895696,0.0)	SpearmanrResult(correlation=0.5429713046323845,pvalue=0.0)
256,128,64	128	relu	0.3	23.5282	(0.5563656416905759,0.0)	SpearmanrResult(correlation=0.5502505407600079,pvalue=0.0)
256	128	relu	0.4	24.3695	(0.5107067781245715,0.0)	SpearmanrResult(correlation=0.4872414520000265,pvalue=0.0)
256128	128	relu	0.4	23.7139	(0.5458941659045787,0.0)	SpearmanrResult(correlation=0.5401265916577733,pvalue=0.0)
256,128,64	128	relu	0.4	23.6592	(0.5536265096777665,0.0)	SpearmanrResult(correlation=0.5480726452851363,pvalue=0.0)
256	128	linear	0.2	25.1183	(0.48044288896834514,0.0)	SpearmanrResult(correlation=0.5207401472889256,pvalue=0.0)
256128	128	linear	0.2	23.7301	(0.5450595656160759,0.0)	SpearmanrResult(correlation=0.5477755099194338,pvalue=0.0)
256,128,64	128	linear	0.2	23.589	(0.550214491586544,0.0)	SpearmanrResult(correlation=0.5499792723457282,pvalue=0.0)
256	128	linear	0.3	24.8219	(0.490735657729754,0.0)	SpearmanrResult(correlation=0.5182654673150496,pvalue=0.0)
256128	128	linear	0.3	23.7204	(0.5448184846758233,0.0)	SpearmanrResult(correlation=0.5478014791631934,pvalue=0.0)
256,128,64	128	linear	0.3	23.6028	(0.5516281825111276,0.0)	SpearmanrResult(correlation=0.5481600684215242,pvalue=0.0)
256	128	linear	0.4	24.9248	(0.4882679994204884,0.0)	SpearmanrResult(correlation=0.5335384772929986,pvalue=0.0)
256128	128	linear	0.4	23.7739	(0.5423895550975002,0.0)	SpearmanrResult(correlation=0.5451849762017749,pvalue=0.0)
256,128,64	128	linear	0.4	23.5074	(0.5579539482069611,0.0)	SpearmanrResult(correlation=0.548386900782958,pvalue=0.0)
